# Assessing above and belowground recovery from ammonium sulfate addition and wildfire in a lowland heath: mycorrhizal fungi as potential indicators

**DOI:** 10.1101/2023.07.01.547153

**Authors:** Jill Kowal, Raquel Pino-Bodas, Elena Arrigoni, Guillaume Delhaye, Laura M. Suz, Jeffrey G. Duckett, Martin I. Bidartondo, Silvia Pressel

**Author notes:** **Corresponding Author:** Dr. Jill Kowal. **Author Contributions** JK, RP, conceived the ideas and designed methodology; all authors but GD collected field and laboratory data; all authors analysed the data; JK led the writing of the manuscript. All authors contributed critically to the drafts and gave final approval for publication.

## Abstract

Atmospheric pollution containing soil-nitrifying ammonium sulphate is affecting semi-natural ecosystems worldwide. Long-term additions of ammonium sulphate on nitrogen (N)-limited habitats such as heathlands increase climate stress affecting recovery from wildfires. Yet although heathland vegetation largely depends on ericoid mycorrhizal fungi (ErM) to access soil N, we lack a detailed understanding of how prolonged exposure to ammonium sulphate may alter ErM community composition and host plants’ reliance on fungal partners following wildfire and substantial reductions in ammonium sulphate pollution. Effects on ecosystem processes, particularly carbon stores, also remain uncertain. Ammonium sulphate additions occurred bi-weekly for five years after a 2006 wildfire burnt a UK heathland. Ten years after the treatments ceased (2021), we measured vegetation structure, lichen and lichen photobiont composition, soil characteristics, ErM colonisation, ErM diversity in roots and soil, and assessed their potential as recovery indicators. We found heather height and density, and moss groundcover, were greater in N-enriched plots. Lichen community indices showed significant treatment effects without photobiont differences. Soil pH and Mg, and the proportion of putative ErM fungi in soil were significantly lower in treated plots while soil cation exchange capacity was significantly higher. Increases in soil pH were positively correlated to soil ErM abundance. Soil carbon stock measures were variable and negatively related with soil ErM. Our results indicate that atmospheric pollution following fire can have significant lingering effects and mycorrhizal fungi diversity are a novel and effective ecological tool to assess ecosystem recovery on heathlands.

**IMPLICATIONS FOR PRACTICE:**

- Recovery of heathlands from wildfire and atmospheric pollution may require decadal scales. Conventional restoration assessment tools lack critical understanding of belowground soil and mycorrhizal fungi interactions and nutritional feedback loops with aboveground hosts.
- Given that ericoid mycorrhizal fungi (ErM) communities are key nutrient regulators of resilient heathlands, we recommend baseline measurements of ErM diversity and abundance in both soil and dominant plant roots be added to the recovery assessment toolkit prior to commencing restoration or management plans.
- What defines ErM recovery, and disentangling effects of ammonium sulphate pollution and fire, remain open questions which only long-term field experiments across pollution gradients will address.
