## Supplemental Information 2 for "Assessing above and belowground recovery from ammonium sulfate addition and wildfire in a lowland heath: mycorrhizal fungi as potential indicators"

### Sheet: Table S2a Summary of vegetation
Table S2a. Total number of plant species recorded at each point (1 cm, 20 cm), by treatmment.
	Vegetation	grid points (1cm)		grid points (20cm)		Highest growth (cm)		four random height measures
		C	N	C	N	C	N	C	N
	Calluna	635	559	578	687
	Ulex eur	44	15	43	10
	Er cinerea	22	5	3	4
	Camp int	213	367	0	0
	Hyp jut	45	139	0	1
	Dic scop	13	30	1	0
	Pinus	1	34	0	0
	Betula	0	0	0	0
	Cephaloziella	11	36	0	0
	Calluna biomass					44.875	51.7	40.4167	47.2833
	SD					8.295	5.22	7.6	3.7
	SEM					4.789	3.013	4.4	2.1
	n measures	20	20	20	20	2	2	4	4
	plots	6	6	6	6	6	6	6	6
	subplot	4	4	4	4	4	4	0	0

### Sheet: Table S2b Lichen Survey
Table S2b. Abundance of lichen species recorded at Thursley in each block. The measure of abundance correspond with the number of squares present
Species	Block 5																Block 6																Block 7
	N	N	N	N	C	C	C	C	C	C	C	C	N	N	N	N	C	C	C	C	C	C	C	C	N	N	N	N	N	N	N	N	C	C	C	C	N	N	N	N	N	N	N	N	C	C	C	C
Cladonia cervicornis	1	1	2	0	0	4	2	0	0	0	0	0	0	0	0	0	0	0	1	0	0	1	1	0	0	0	2	0	7	2	0	0	0	0	0	0	0	1	0	1	0	1	0	0	1	2	0	1
Cladonia chlorophaea	0	0	0	0	0	0	0	0	1	0	0	0	2	1	0	0	1	0	0	0	0	0	0	0	0	0	4	0	0	0	0	0	0	2	0	0	0	0	0	0	0	2	0	2	0	0	0	0
Cladonia ciliata	0	0	0	0	0	0	0	0	0	0	0	0	0	0	0	0	0	0	0	0	0	0	0	0	0	0	2	0	0	0	0	0	2	0	0	0	0	0	0	1	0	0	0	0	0	0	0	0
Cladonia coniocraea	0	0	1	0	0	0	0	0	0	0	0	0	0	0	0	0	0	0	0	0	0	0	0	0	0	0	0	0	0	0	0	0	0	0	0	0	0	0	0	0	0	0	0	0	0	0	0	0
Cladonia crispata	0	1	3	0	15	2	12	16	0	0	0	0	1	0	0	0	7	14	9	12	41	39	43	30	0	0	9	2	12	12	23	7	1	0	4	5	2	2	2	0	1	8	0	1	1	0	0	6
Cladonia cryptochlorophaea	0	0	0	0	0	0	0	1	0	0	0	0	0	0	0	0	0	0	0	0	0	0	0	0	0	0	0	0	0	0	1	0	0	0	0	0	0	0	0	0	0	0	0	0	0	0	0	0
Cladonia diversa	2	0	3	3	2	0	0	2	4	0	1	4	3	0	1	2	2	3	0	0	2	1	7	1	0	0	10	2	11	4	6	1	0	0	1	3	0	0	0	0	1	4	0	0	2	0	0	0
Cladonia fimbriata	14	6	20	14	0	0	0	1	3	2	0	0	17	22	23	10	4	0	0	0	0	2	2	2	2	0	1	4	1	0	5	0	1	0	2	0	2	2	1	0	1	3	2	0	1	0	1	0
Cladonia floerkeana	1	9	2	1	0	0	1	2	2	1	0	0	3	1	0	1	1	2	3	2	2	7	1	2	0	0	14	3	14	0	2	12	0	0	0	0	0	0	0	0	0	0	0	0	0	0	0	0
Cladonia furcata	21	37	10	30	34	19	42	36	46	43	49	55	7	12	16	16	30	38	24	15	19	14	17	14	4	15	16	4	4	28	12	8	4	38	0	30	12	13	15	14	10	28	3	17	33	25	18	27
Cladonia glauca	2	0	0	0	6	2	2	0	3	0	1	5	5	2	1	0	0	3	0	0	0	1	0	0	0	0	0	1	0	0	0	0	0	0	0	0	0	0	0	0	2	3	0	2	0	0	0	0
Cladonia gracilis	0	0	0	0	0	0	0	0	2	2	0	0	0	0	0	0	1	0	2	1	5	2	2	1	0	0	0	1	1	0	0	0	0	0	0	0	0	0	0	1	0	0	0	0	0	0	0	0
Cladonia macilenta	1	4	1	1	1	0	3	1	0	0	0	0	3	0	2	1	0	1	2	1	0	1	0	0	2	0	0	0	0	2	4	6	0	0	0	0	0	0	0	0	0	0	0	0	0	10	0	0
Cladonia merochlorophaea	0	0	0	0	0	0	0	0	0	0	0	0	0	0	0	0	1	0	0	0	0	0	0	0	0	0	0	0	0	0	0	0	0	0	0	0	0	0	0	0	0	0	0	0	0	0	0	0
Cladonia novochlorophaea	0	0	0	0	0	0	0	0	0	0	0	0	0	0	0	0	0	1	1	0	0	0	0	2	0	0	0	0	0	0	0	11	0	0	0	0	0	0	0	0	0	0	0	0	0	0	0	0
Cladonia polydacdactyla	0	0	0	0	0	0	0	0	0	0	0	0	0	1	1	2	0	0	0	0	0	0	0	0	0	0	0	0	0	0	0	0	0	0	0	0	0	0	0	0	0	0	0	0	0	0	0	0
Cladonia portentosa	2	5	2	7	15	2	2	3	0	0	0	0	6	7	1	1	11	13	4	2	7	7	3	6	3	1	2	12	6	1	1	1	0	4	17	20	8	0	1	3	7	4	17	0	17	0	3	15
Cladonia ramulosa	4	15	2	2	6	3	8	3	0	14	3	1	0	0	0	0	3	3	3	0	4	3	5	8	2	2	2	0	4	3	3	3	0	0	3	3	0	0	0	1	9	3	6	3	0	0	0	2
Cladonia squamosa	0	0	0	0	0	0	0	0	5	0	0	1	0	0	0	0	0	0	0	0	2	0	0	0	0	0	0	0	0	0	1	0	0	0	0	0	0	0	0	0	0	0	0	0	0	0	0	0
Cladonia subulata	0	0	0	0	0	0	0	0	0	1	0	0	0	0	0	0	0	2	1	0	0	0	0	0	0	0	0	0	2	0	0	1	0	0	0	1	1	0	0	0	0	0	0	1	0	0	0	0
Cladonia verticillata	1	8	11	15	5	11	15	5	0	0	0	0	11	9	9	7	10	2	4	1	9	2	4	9	0	1	14	9	15	11	16	4	0	0	0	1	0	0	1	0	0	3	0	0	0	0	0	0

### Sheet: Table S2c Vegetation density
Table S2c. Density of vegetation by plot at 1 cm and 20 cm intersection points.
block	plot	treatment	subplot (reps)	Cal_pt_1cm	Cal_ pt_20cm	Cal_hi (cm)	Cal_rand_ht	Camp_int_1cm	Hyp_jut_1cm	Ul_pt_1cm	Ul_ pt_20cm
5	A	C	a	26	21	23.5	35	3	0	0	0
5	A	C	b	32	22	27	34	4	0	0	0
5	A	C	c	25	7	16	36	4	0	0	0
5	A	C	d	29	14	21.5	38	6	0	0	0
5	B	C	a	34	0	25	26	13	0	0	0
5	B	C	b	35	22	45	26	2	0	0	0
5	B	C	c	33	20	39.5	32	0	0	0	0
5	B	C	d	33	4	29.5	36	5	0	0	0
5	C	N	a	20	31	54	42	34	0	0	0
5	C	N	b	29	28	46.5	44	18	0	0	0
5	C	N	c	28	30	45.5	45	22	0	0	0
5	C	N	d	31	34	49	50	27	0	0	0
5	D	N	a	23	22	43.5	32	26	0	0	0
5	D	N	b	32	24	50	44	0	0	0	0
5	D	N	c	16	5	43	45	0	0	0	0
5	D	N	d	22	18	40	45	12	0	0	0
6	A	N	a	19	22	70.25	46	6	24	0	0
6	A	N	b	22	26	54.5	48	14	6	14	10
6	A	N	c	30	27	52.5	61	11	29	0	0
6	A	N	d	17	22	51.5	74	22	18	0	0
6	B	N	a	20	27	46	25	21	0	0	0
6	B	N	b	22	25	42.5	32	19	0	0	0
6	B	N	c	28	34	46	38	11	0	0	0
6	B	N	d	18	20	51	57	25	0	0	0
6	C	C	a	15	15	39.5	30.5	20	0	0	0
6	C	C	b	31	11	40.5	32	4	0	0	0
6	C	C	c	27	24	46	38	10	0	5	0
6	C	C	d	27	5	32	31	7	0	0	0
6	D	C	a	11	28	41	32	14	0	9	2
6	D	C	b	12	33	40.5	33.5	17	0	0	0
6	D	C	c	22	33	45	35	23	0	0	0
6	D	C	d	10	26	47.5	40	12	0	0	0
7	A	N	a	18	38	70	37	0	23	0	0
7	A	N	b	10	34	65	40	4	30	0	0
7	A	N	c	6	40	55	43	36	0	0	0
7	A	N	d	20	40	52.5	62	28	0	0	0
7	B	C	a	27	40	63.5	27.5	0	31	7	19
7	B	C	b	35	37	68	38	3	0	1	1
7	B	C	c	40	40	34	53	27	0	0	0
7	B	C	d	10	35	54	63	34	0	0	0
7	C	N	a	33	32	55	74	0	3	1	0
7	C	N	b	30	35	50	43	31	0	0	0
7	C	N	c	35	40	47.5	47.5	0	0	0	0
7	C	N	d	30	32	60	49	0	6	0	0
7	D	C	a	9	32	60	36	2	4	0	0
7	D	C	b	29	37	57.5	41	1	3	6	6
7	D	C	c	40	40	48.5	50	0	1	0	0
7	D	C	d	43	32	50	66	2	6	16	15

### Sheet: Table S4
Table S4. Calluna ring measurements
if in gold, extrapolated or unable to read, but relatively symmetrical
															note: started next to primary xylem
															ring count for maximum growth (oldest to youngest)(µm)																ring count for minimum growth (oldest to youngest)(µm)
Plot	stem	D* (mm)	rings (side max)	rings (side min)	measure (rings max)	measure (rings min)	max side (µm)	ratio pith:D	pith1	all rings + FB (µm)	max first 5 yr rings (µm)	Avg annual_3y post fire	Avg_last 3 years	ratio beg_end	FB	1	2	3	4	5	6	7	8	9	10	11	12	13	14	15	FB	1	2	3	4	5	6	7	8	9	10	11	12	13	14	15	last 3 years	mean/year
																2007	2008	2009	2010	2011	2012	2013	2014	2015	2016	2017	2018	2019	2020	2021		2007	2008	2009	2010	2011	2012	2013	2014	2015	2016	2017	2018	2019	2020	2021
5a	1	6.3001	12	9	2857	3039.33	3039.33	0.0578151	344.333	5955.77	1777	362.111	91.1667	3.97197	31				272	272	542.333	510	180.667	289.667	198	227.667	85.3333	88.3333	88.6667	102.333	28.4333							301	830.333	512.333	129.667	448	314.667	167.333	112.333	223.667	782.667	260.889
5a	2	4.80501	9	6	3055.33	1351.34	3055.33	0.0826134	366.667	4438.34	2352	539.667	175.833	3.06919	16							140	609.667	869.333	373.333	359.667	330	227.333	64.3333	81.6667	15.6667							-	-		140	528	498	81.3333	104	0.01	558.677	186.226
5a	3	5.391	14	4	4096.33	661	4096.33	0.133198	633.667	4757.33	2436.33	500	107	4.6729	0		253.333	433.667	813	531.333	405	249.333	343.667	221.667	263.667	153.667	182.667	40	83.3333	122	0					-	-	-	-	-	-		182	91.6667	127.667	259.667	724.333	241.444
5a	4	6.50033	11	9	3312.33	2657	3312.33	0.0833889	500.333	6000	2121.33	263	175.167	1.50143	30.6667					124.333	270.333	394.333	821.333	511	242.667	247.667	177	223	231.333	69.3333	0							144.667	213.667	332.333	775.667	538.667	152	208.667	127	164.333	1023.67	341.222
5a	5	6.34077	11	10	3025.33	2813.43	3025.33	0.0629774	375.667	5965.1	2032.67	446.444	100.417	4.44592	53.6667					316	489.333	534	479.333	214	442	149	164.667	73	59.3333	104.667	72.6667						413	542.667	445.667	443.333	290	288.667	116.767	121.667	86	65.6667	510.333	170.111
5b	1	5.919	10	9	2693.67	2711.67	2711.67	0.0850596	464	5455	2183.67	571.333	103.833	5.50241	49.6667						402	478.333	833.667	380.667	89	94.6667	86.3333	127	39.3333	162.667	0							467	562.333	844.667	355	42.3333	89.3333	53.3333	130.333	167.333	680	226.667
5b	2	4.18133	11	10	2197	1620.67	2197	0.083247	321.333	3860	1228	265.889	134.083	1.98301	0					557	149.333	91.3333	275.667	246	96.6667	244.667	161.667	205.333	69.3333	100	42.3333						557	176.667	132.333	164	106.667	79.6667	97.3333	98.6667	82.3333	126	681.667	227.222
5b	3	5.79244	10	8	2165.11	3393.66	3393.66	0.0374941	209.333	5583.1	2313	494	99.0367	4.98805	0					255.333	527.667	699	178.667	67.6667	86.6667	53	297	0.01	0.1	?	24.3333							261.667	586	625.333	452.333	387.667	1080	0.33	0.33	?	0.77	0.256667
5b	4	6.14767	14	7	3041.67	2583.67	3041.67	0.0928538	522.333	5625.33	1594	171.333	164.333	1.0426	0		232.333	164.333	117.333	145	347	350.333	350.667	162.667	350.333	164.333	180.667	214.667	133.333	128.667	0								-	420.333	794.667	546.667	209	211.333	206	195.667	1089.67	363.222
5b	5	6.67433	11	9	3721.67	2359	3721.67	0.0976318	593.667	6080.67	2245.33	260.556	226.5	1.15036	0					181.667	190	410	852.333	611.333	226	344.333	200.333	278	264	163.667	0							237.333	123	382.667	354	282.333	396.667	184	222	177	1288.67	429.556
5c	1	4.16067	11	9	1102.67	2582.33	2582.33	0.0967402	367	3793.67	711.333	123.778	38.3333	3.22899	58.3333					106.333	99.6667	165.333	144.667	195.333	80.6667	157.333	44	37	32.6667	39.6667	50.3333							137.333	149.333	339	462.333	893	231.667	230.667	69.3333	69.6667	479	159.667
5c	2	3.278	10	10	2819.33	1978.33	2819.33	0.117119	343.667	2934.33	1717	363.111	166.333	2.18303	57.3333						260.667	430.667	398	144	660.333	260.333	367	182	63	53.3333	57.6667						198	525	486	203.667	127.667	94.3333	87	45	78	133.667	555	185
5c	3	5.575	12	11	2968.67	2194.67	2968.67	0.0578748	305	5270	1625.17	413.667	134.75	3.06988	56				305.667	222.667	654.333	472	73.6667	245.667	96.6667	359	263.333	104	125.667	46	50.6667					359.333	203.333	424.333	412	123	240.333	100.333	103.333	76.6667	67.3333	84.6667	504.333	168.111
5c	4	5.30833	9	7	2535.67	1902.33	2535.67	0.137988	643.667	4664.67	1702.5	403.778	172.5	2.34074	88							280	515.333	416	152	482.333	198.333	260.333	136	95.3333	138.667									416.667	235.667	411	265.333	230.667	211.667	131.333	1065.33	355.111
5c	5	4.299	10	7	2622	1162.33	2622	0.100614	393	3906	1598.5	493	80.3333	6.13693	61						423	561	495	583.333	171	67.3333	80.3333	100.333	84.3333	56.3333	60.6667									200.667	250	255.333	143.333	114.333	79.6667	119	554	184.667
5d	1	6.78433	15	15	3953.33	2427.67	3953.33	0.0632085	403.333	6381	1138.67	271.778	251.167	1.08206	0	133.333	411.667	270.333	135.667	187.667	140.333	307	394	257.333	539.333	172	125.667	385.667	368	125.333	0	110.667	185.333	94	191.333	104.333	513.667	271.667	347	60.3333	69.3333	78.6667	92.3333	156	80.6667	72.3333	1188	396
5d	2	8.46417	15	15	4546.17	3491	4546.17	0.0531282	427	8037.17	1337.67	251.333	126.417	1.98813	0	242	256.333	255.667	367	216.667	1193.5	694	486.333	146.667	89.6667	92.6667	133.333	78	128.333	166	0	176	209.333	245.333	395.333	159.333	558.333	381.667	457	143.667	130	98	147	114.333	199	76.6667	762.333	254.111
5d	3	6.27967	11	10	3230	2581.67	3230	0.0805277	468	5811.67	2227.33	416	96.8333	4.29604	0					254	467.333	526.667	600.667	378.667	345.667	269.667	254	50	41.3333	42	0						270.667	348.333	382.333	450.333	260.667	250.333	239	212	65	103	513.333	171.111
5d	4	4.75167	9	7	2989	1474	2989	0.06468	288.667	4463	2439.67	601.111	137.333	4.37702	0							421.333	767	615	162.667	473.667	204.333	211.333	67.6667	66	0									381	426.333	214.333	128	167.667	73	83.6667	669.333	223.111
5d	5	5.265	10	8	3422.67	1473.33	3422.67	0.0753676	369	4896	1848	399.222	206.25	1.93562	0						252	449.667	496	304.333	346	749.667	222.333	260.333	172	170.333	0								194.667	214.667	267.333	358.667	188	54.6667	99	96.3333	852.667	284.222
6a	1	6.41617	9	8	3078.33	2975.33	3078.33	0.0598811	362.5	6053.67	2373	572.111	176.333	3.24449	0							279.333	393.333	1043.67	309	347.667	299.333	288.667	89.6667	27.6667	0								296.667	395.667	1004.33	124.333	362	373.333	283.667	135.333	1198.33	399.444
6a	2	5.50233	10	9	2749.33	2279.33	2749.33	0.0941933	473.667	5028.67	1683.67	347.222	170.5	2.03649	0						206	415	420.667	424	426.667	175	184.667	153.667	151.667	192	0							232.667	373.333	483	408	186.667	216.667	135.333	139	104.667	876.333	292.111
6a	3	5.736	7	0	2625	0	2625	0.053637	292	5444	2308.33	NA	205	NA	44									702.667	804.667	297.667	345.333	158	147.667	169	53	can not distinguish rings, symetrical											-	-	-	-	474.667	158.222
6a	4	2.86967	8	8	2416.33	2952.67	2952.67	0.187612	453.333	2416.33	1793.33	NA	240.333	NA	0								421.667	411.667	223.667	398	338.333	308.333	163	151.667	0								407	324.667	263.333	346.667	858.667	441.333	191.667	119.333	1375.33	458.444
6a	5	6.35533	9	7	3497.33	2174.33	3497.33	0.0756559	447	5908.33	2821	589.667	169.083	3.48743	65.6667							553	686.667	529.333	613	439	202.667	185	142.667	146	171								-	565	380	329.333	358.667	127.333	251.333	162.667	1015	338.333
6b	1	3.733	8	8	1409.33	1792	1792	0.121807	405.333	3327.67	1113.67	NA	105.583	NA	72.3333								144	388.333	293	161.667	126.667	86.6667	124.333	84.6667	54								114	436.667	607	243.667	123	98	82.6667	87	563.333	187.778
6b	2	6.90033	10	9	3860.33	2527	3860.33	0.0535932	351	6549.33	2154.33	454.222	359.333	NA	63.6667						93.3333	525.667	743.667	527	264.667	268.667	183	249.333	223.667	781.333	98.3333							90.3333	507.333	621.667	466	149	141.333	78.3333	249.333	223.667	1805.67	601.889
6b	3	6.105	11	9	3064	2667.67	3064	0.0525257	304.667	5800.33	1604.67	287.778	232.083	1.23998	33					120.333	547.333	195.667	520.333	221	292	239	228.667	156.333	238.333	305	35.6667							102.667	548	228.667	266.333	268	310.667	213.333	335.667	394.333	1643	547.667
6b	4	6.06467	6	4	2838.33	2846.33	2846.33	0.0533202	307	5757.67	2381	NA	501	NA	40.3333							-	-		447.333	387	439.333	701.333	406	457.333	32.6667							420	283	249.333	?	?	?	?	?	1894	3458.67	1152.89
6b	5	6.67667	11	9	4493.33	1674.67	4493.33	0.0638976	401	6275.67	1160.67	292.333	179.75	NA	53.3333				82	413	382	283.667	?	1629	647.667	337	265.667	178	156	119.333	54.3333							75.6667	441.333	290	366.333	131.667	91.6667	99.3333	81.3333	97.3333	731.333	243.778
6c	1	4.581	9	7	1990.67	2112.33	2112.33	0.0815299	345.333	4235.67	1739	411.667	130.833	3.1465	65.3333							255.667	614.667	364.667	114	118.333	151	101.333	145.667	125.333	67.3333									257.333	544.667	240.333	388.333	308.333	232	141.333
6c	2	4.17167	8	4	2589	1301.33	2589	0.0438736	175.333	3996.33	1571.33	NA	283.25	NA	62.6667								194	228.667	695.667	337.667	115.333	187	127.333	703.333	43.3333												110.333	185	474	532
6c	3	3.97933	9	9	1870.67	1439.33	1870.67	0.164569	562.333	3417	1188.67	164.333	170.5	0.963832	53.6667							90	218	185	604.333	91.3333	157	292	108	125	53.3333							78.3333	231	257.667	315.333	249	33.3333	44.6667	121.667	108.333
6c	4	3.79767	12	9	1421.33	1883.67	1883.67	0.10924	374	3423.67	954.333	103.889	87.6667	1.18504	52.3333				122	113	76.6667	229.667	186.333	76	134	133	136	86.3333	74	54.3333	66.3333							124.333	154.667	321	259	95.3333	324.333	148.667	195.333	261
6c	5	4.13367	11	11	2302.33	1502.67	2302.33	0.0583767	228	3905.67	1104.33	249.333	191.5	1.302	55					151.667	377	219.333	212	144.333	276.667	155.333	63	158.333	82.3333	462.333	45.6667					141	284.333	187.333	237	82.3333	135.667	35.6667	37.6667	52.6667	41	268
6d	1	3.958	9	12	1128.67	2497	2497	0.0541548	203.333	3754.67	875.667	254.222	63.25	4.01932	74							175.333	227.333	360	49.3333	63.6667	67.3333	71	59	55.6667	55				208	514.333	163.667	109.667	523	401.667	149	136	114.333	50.3333	71.6667	55.3333
6d	2	4.91708	9	8	2662.67	1796.08	2662.67	0.0827996	376	4541.08	2252.67	459	102.5	4.47805	43							147.667	863	366.333	242.333	633.333	110	192.333	41.3333	66.3333	39.3333								163	670	245.667	243.75	233.667	58.6667	90.6667	90.6667
6d	3	4.49117	12	12	2596.67	1440.83	2596.67	0.0665743	280.333	4210.83	875.333	106	204.667	0.517915	75				89	141.333	87.6667	128.333	429	249.667	377	276	444.333	235.667	59	79.6667	98.3333				100	122	94	123.333	233	200.667	157	193.333	36.3333	43.3333	61.3333	76.5
6d	4	4.38367	13	10	2863.33	1230	2863.33	0.052838	220	4163.67	1150	263.333	202.5	1.30041	0			214.667	325	250.333	98.3333	261.667	222.667	139.667	218.333	322.667	367.333	182	70.3333	190.333	70.3333						139.333	300.333	167.333	156.333	82	55.6667	82.3333	81.3333	74.3333	91
6d	5	4.36133	9	9	2167	1779.33	2167	0.0832023	335	4026.33	1212	247	238.75	1.03455	42							98.6667	67.3333	575	306.333	164.667	508.667	166	146.667	133.667	38							103.333	509.667	307	144	291.333	179.667	92	69.6667	82.6667
7a	1	4.38533	11	11	1255.67	2625	2625	0.101197	403	3982.33	785.333	132.333	81.4167	1.62538	53.6667					206	123	68	92	296.333	101	43.6667	86.3333	126.333	43	70	48					252.333	247.333	195.667	400.333	659	348	83.6667	284.333	58	48	48.3333
7a	2	3.49261	4	0	1554	0	1554	0.0753113	244.611	3248	0	NA	388.5	NA	70					one side only		-	-	-	-	-	105.333	361.333	590	497.333	symetrical
7a	3	5.66673	13	12	2512.33	2642.67	2642.67	0.071013	375.73	5291	1534	275.556	110.417	2.4956	68			242.333	236	348.333	449.667	291.667	134.667	122	55.3333	190.667	95.6667	125	114.667	106.333	68				242.333	236	348.333	229	478.333	311.333	160.667	130.333	84	159	186.667	76.6667
7a	4	6.24233	11	10	2515.67	3323.67	3323.67	0.0494256	294	5948.33	1710.67	266.889	150	1.77926	54.3333					143.667	64.6667	592.333	690	184.333	108	132.667	195.667	184	94.3333	126	54.6667						160.333	130.667	848.333	205.667	365.667	414.333	261	424.333	339.667	173.667
7a	5	8.42918	10	8	3304.67	4507.67	4507.67	0.0667147	527.179	7902	2096.67	540.667	254.917	2.12095	46.3333						160.667	640	821.333	275	199.667	188.333	149.667	395	285.667	189.333	43.3333								153.333	879.667	1076.67	436.333	501.667	157.667	841.333	461
7b	1	4.417	6	5	2316.33	1671	2316.33	0.0713073	294	4123	1671	NA	447.583	NA	67										154.667	371.333	253.333	936.333	379.333	221.333	68.6667											141.667	352	198.667	784	194.667
7b	2	6.19833	7	5	3145.67	2432.33	3145.67	0.0840037	480.333	5718	2432.33	NA	544.5	NA	77.3333									340	378	249.667	1001.67	406.667	566	203.667	62.6667											484	709.333	380.667	522.667	335.667
7b	3	9.33117	11	6	5189	3590	5189	0.0476609	424.5	8906.67	3174.67	557.222	309.417	1.80088	74					465	590.333	616.333	668	835	531.667	245	374.667	306.333	250.667	306	53.6667										412	466.333	512.667	445.667	934.667	818.667
7b	4	5.49591	9	8	2739.33	2285.33	2739.33	0.0741195	379.245	5116.67	1495	574.444	181.25	3.16935	46							555	892.333	276	132	159	350.333	126.333	136	112.333	46								555	364.667	181	223.333	171	173.333	271.667	345.333
7b	5	5.972	11	9	2979	2352.67	2979	0.0935059	510.667	5461.33	1571.67	496.556	161.333	3.07782	63.3333					554.667	755.333	179.667	165.333	258	228.333	192.333	260	128.667	145	111.667	66.3333							361.667	254.333	311.333	380.667	263.667	127.667	89	351.333	213
7c	1	7.29567	11	n/a	7041.67	0	7041.67	n/a	207	7088.67	4674	872.889	245.5	3.55556	47					310	586.667	1722	1190.33	865	897	488.667	496	157.333	145.667	183	much smaller, difficult to differentiate rings
7c	2	4.603	10	10	1856.33	2540.67	2540.67	0.0253954	114	4489	1000	262.889	167.5	1.56949	46						196.333	377.667	214.667	154.667	56.6667	186.333	155.667	157	209.333	148	46						233.667	347.667	150.333	145.667	64.3333	381.667	422.667	266.667	388.333	139.667
7c	3	5.783	10	10	2719	2650.33	2719	0.0550994	302	5481	2263.67	480	93.5	5.13369	71						647.333	434.333	358.333	570.667	253	81.3333	72	71.3333	160.333	70.3333	40.6667						592.667	432.667	449	563.667	284	49	60	38.6667	79.3333	101.333
7c	4	5.46258	10	9	2232.33	2799.33	2799.33	0.0595981	307.248	5155.33	1631	305.444	119.833	2.54891	56						198	429.333	289	462.333	252.333	122	116.667	72.3333	113.667	176.667	67.6667							386	531.667	206.333	467.333	331.333	247	293	147.667	189
7c	5	4.70383	9	8	1543	2739.83	2739.83	0.0982994	421	4282.83	1676.17	208.111	103.417	2.01236	0							140.333	182.333	301.667	351.667	153.333	170	89	85	69.6667	0								274.333	176	408.667	640.5	176.667	122	872	69.6667
7d1	1	5.68333	13	7	3243	1827.67	3243	0.0843297	442	5241.33	1564	434.222	165	2.63165	85.3333			518.667	520.667	263.333	131	130.333	331.333	337.667	112	238	112.667	100.667	351	95.6667	85.3333									609.333	300.333	171.667	77.6667	75.3333	71.6667	521.667
7d2	2	5.71233	10	10	3519.67	1690.33	3519.67	0.0754314	400.667	5311.67	2236	562.667	263.75	2.13333	53.6667						71.6667	815.333	801	336.667	211.333	228.667	597	267	81.6667	109.333	48						679.333	371	91	107.667	77.6667	135	65.3333	57.3333	54.3333	51.6667
7d3	3	4.72433	12	9	1494.33	2744.67	2744.67	0.0829831	362	4362.33	1674.33	230.778	48	4.80787	62				222.333	250.333	219.667	195	168.667	70.3333	133.667	42.3333	58	52.3333	39	42.6667	61.3333							154.333	293.333	355.333	386.667	484.667	283	390.667	157.667	239
7d4	4	2.56026	8	6	1886.67	2066.93	2066.93	0.181516	393.333	2166.93	1933.33	NA	130	NA	100								346.667	273.333	466.667	280	140	126.667	126.667	126.667	100										346.667	373.333	460	626.667	126.667	133.598
7d5	5	4.54667	13	11	2140	1693.33	2140	0.150084	593.333	3953.33	1346.67	191.111	63.3333	3.01754	53.3333			73.3333	260	240	466.667	306.667	146.667	106.667	120	166.667	113.333	33.3333	60	46.6667	66.6667					100	226.667	166.667	326.667	226.667	100	86.6667	93.3333	153.333	86.6667	126.667
											avg	368.725	180.52
1-pith includes primary xylem											mm	0.368725	0.18052
*start from outer part of primary xylem; 3 measures per ring, excluding bark
